# Proteomic Characterization of Spodoptera frugiperda Granulovirus Occlusion Bodies

**DOI:** 10.1101/2025.06.19.660566

**Authors:** Tomás Masson, María Laura Fabre, Santiago Gómez Bergna, Matías Luis Pidre, Silvana Tongiani, Ricardo Salvador, Víctor Romanowski, María Leticia Ferrelli

## Abstract

Lepidopteran-infecting baculoviruses represent one of the most promising alternatives for pest biocontrol. In particular, Spodoptera frugiperda granulovirus (SfGV) infects the fall armyworm *Spodoptera frugiperda*, an increasingly important pest for maize and other crops around the world. SfGV has been investigated due to its capacity to enhance other baculovirus infectivity and as a biopesticide itself. Although the proteome of SfGV occlusion bodies (OB) is fundamental for their infectivity properties, we still lack a detailed understanding of its protein components and how they compare with other baculoviruses. To tackle this problem, we performed mass spectrometry-based proteomics analysis on SfGV OB obtained from infected larvae. We could detect 72 proteins included in SfGV OB and confirm the presence of two enhancins. EmPAI-based semi-quantification highlighted the presence of two granulovirus proteins, ORF101 and ORF141, shared with other GV proteomic studies. ORF101 was shown to form aggregates in insect cells. Bioinformatic analysis determined that ORF101 is an Ac5 family protein and at the same time shares striking similarities with AcMNPV P10. Prediction and comparison of OB protein structures allowed the detection of a common structural fold among 6 proteins PEP-1, PEP-2, Pep-P10, ORF007, ORF025, and Bro-f. Finally, comparison of four reported ODV proteomic studies of different GVs indicated that ORF040, ORF101, ORF141 and Bro-f are common components in GV OBs.
