## Supplementary material for "Proteomic Characterization of Spodoptera frugiperda Granulovirus Occlusion Bodies": Tables S1, S2 and S3

### Sheet: Table S1
Uniprot IDs of proteins used in Multiple Sequence Alignment (Figure 4c).
NCBI ID	Baculovirus name
NP_054034.1	Autographa californica nucleopolyhedrovirus
YP_007250417.1	Thysanoplusia orichalcea nucleopolyhedrovirus
YP_950855.1	Maruca vitrata nucleopolyhedrovirus
YP_009666495.1	Lonomia obliqua multiple nucleopolyhedrovirus
YP_009666651.1	Oxyplax ochracea nucleopolyhedrovirus
AGR57035.1	Choristoneura occidentalis alphabaculovirus
ACJ04625.1	Iragoides fasciata nucleopolyhedrovirus
YP_001419676.1	Antheraea pernyi nucleopolyhedrovirus
YP_009255386.1	Catopsilia pomona nucleopolyhedrovirus
AOT85603.1	Cyclophragma undans nucleopolyhedrovirus
YP_009118619.1	Condylorrhiza vestigialis MNPV
QDL57002.1	Dione juno nucleopolyhedrovirus
YP_473334.1	Hyphantria cunea nucleopolyhedrovirus
A0A346QW21	Spodoptera frugiperda granulovirus
Q9PYS8	Xestia c-nigrum granulosis virus
A0A1S5YE06	Mythimna unipuncta granulovirus B
A0A162GVY8	Mocis latipes granulovirus
Q6QXL0	Agrotis segetum granulosis virus
A0A482KC52	Hyphantria cunea granulovirus
A0A2H4ZKI6	Cryptophlebia leucotreta granulosis virus
A5IZU2	Spodoptera litura granulovirus
D2J4Q1	Artogeia rapae granulovirus
Q91EV5	Cydia pomonella granulosis virus (isolate Mexico/1963)
K4EQU0	Epinotia aporema granulovirus
A0A1L5JHG9	Plodia interpunctella granulovirus
A0A288WJF3	Erinnyis ello granulovirus
A0A0K0WSI9	Clostera anastomosis granulovirus B
A0A1B2CSH2	Plutella xylostella granulovirus
Q1A4L7	Choristoneura fumiferana granulovirus
A0A0R7EYT8	Diatraea saccharalis granulovirus
A0A1B2CS64	Phthorimaea operculella granulovirus
Q7T9T1	Adoxophyes orana granulovirus
Q80LJ5	Adoxophyes honmai nucleopolyhedrovirus
Q91BU3	Helicoverpa armigera nucleopolyhedrovirus
A0A2H4UZX1	Operophtera brumata nucleopolyhedrovirus
A0A346RNX4	Cryptophlebia peltastica nucleopolyhedrovirus

### Sheet: Table S2
FATCAT flexible alignment of PEP related proteins. Diagonal numbers indicate protein length used in the alignment. Chopped proteins used in structural alignmente are ORF018 and ORF098. FATCAT p-values are shown above the diagonal while FATCAT scores are shown below. NOT significantly similar alignment scores are shown in red.
	ORF007	ORF016 (PEP-1)	ORF017 (PEP-2)	ORF018 (PEP-P10)	ORF025	ORF098 (BRO-F, Nter)	ORF098 (BRO-F, M)	ORF098 (BRO-F, Cter)
ORF007	189 aa	7.64e-04	4.39e-05	1.73e-03	8.42e-07	6.85e-05	2.36e-03	1.58e-03
ORF016 (PEP-1)	222.00	196 aa	1.44e-08	1.95e-02	1.15e-03	1.11e-04	1.71e-04	4.02e-03
ORF017 (PEP-2)	220.73	327.72	152 aa	3.12e-02	2.24e-03	6.41e-08	1.04e-06	6.04e-06
ORF018 (PEP-P10)	216.88	188.86	166.94	200 aa	6.81e-03	4.67e-02	3.40e-02	3.08e-01
ORF025	278.95	231.19	201.97	212.77	228 aa	2.80e-04	2.06e-04	9.23e-04
ORF098 (BRO-F, Nter)	157.57	203.20	206.86	138.66	150.34	131 aa	8.94e-11	1.62e-06
ORF098 (BRO-F, M)	133.95	181.69	190.87	136.99	158.85	219.84	130 aa	2.49e-09
ORF098 (BRO-F, Cter)	118.66	140.13	159.95	97.23	135.58	154.43	199.82	110 aa

### Sheet: Table S3
Intersection of proteins detected in proteomic studies of four granuloviruses (Fig. 6). Baculovirus core proteins are shown in bold.
PiraGV	ClanGV	EpapGV	SfGV	PiraGV|ClanGV	PiraGV|EpapGV	PiraGV|SfGV	ClanGV|EpapGV	ClanGV|SfGV	EpapGV|SfGV	PiraGV|ClanGV|SfGV	PiraGV|EpapGV|SfGV	ClanGV|EpapGV|SfGV	PiraGV|ClanGV|EpapGV|SfGV
lef-3	chtb-1	dnaligase	dnahel-2	fgf-3	efp	p10	lef-6	alk-exo	epap62/ORF064	pif-3	odv-e66	pk-1	granulin
ODV-e66a	ORF015 (clan18)	epap10	chtb-2a	PrGVORF35/clan27	dnahel-1	ORF026/PrGVORF29	V-CATH	clan7/ORF009	p18			clan39/epap40/ORF029	ORF1629
acetyltransferase (Pira54)	p47	epap49	chtb-2b	PrGVORF89/clan90	dnapol			clan32/ORF025				sod	odv-e18
	lef-5	epap71	ORF007		ORF123/PrGVORF111			p13				p24	49k
	tlp20	ChaB	desmoplakin					38.7 k				odv-e25	pif-5/odv-e56
	lef-9	epap100	ac53					dbp				ac81	pep-1
	lef-8	epap127	dUTPase					clan45/ORF045 (PIF9)				fp	pep/p10
	PrGVORF64 (Clan64)	Pif-7	enhancin-1										pep-2
	chitinase		enhancin-2										pif-2
	GP37		p10-orf5										PrGVORF42/clan22/epap48/ORF040
	iap		ORF028										v-ubi
	PrGVORF18 (clan17)		ORF080										odv-ec43
	PrGVORF63 (clan63)		chaB										p74/pif-0
	PrGVORF106 (clan108)		ORF100										pif-1
	PrGVORF115 (clan117)		Ac78										p48/p45
	clan20		ORF127										p12
	clan37		ORF143										odv-ec42/p40
	clan42		ORf145										38k
	p35		ORF151										pif-4
	clan79												p33
	clan93												vp39
													odv-ec27
													bro-f
													PrGVORF84/clan84/epap95/ORF101
													pif-8
													gp41
													vlf-1
													PrGVORF92/clan94/epap103/ORF112 (Ac75)
													pif-6
													PrGVORF114/clan116/epap126/ORF141
													vp1054
													me53
													P6.9
